# HumanTestisDB: A Comprehensive Atlas of Testicular Transcriptomics and Cellular Interactions

**DOI:** 10.1101/2024.11.06.622208

**Authors:** Mengjie Wang, Laihua Li, Qing Cheng, Hao Zhang, Zhaode Liu, Yiqiang Cui, Jiahao Sha, Yan Yuan

## Abstract

Advances in single-cell technology have enabled the detailed mapping of testicular cell transcriptomes, which is essential for understanding spermatogenesis. However, the fragmented nature of age-specific data from various literature sources has hindered comprehensive analysis. To overcome this, the Human Testis Database (HumanTestisDB) was developed, consolidating multiple human testicular sequencing datasets to address this limitation. Through extensive investigation, 38 unique cell types were identified, providing a detailed perspective on cellular variety. Furthermore, the database systematically categorizes samples into eight developmental stages, offering a structured framework to comprehend the temporal dynamics of testicular development. Each stage features comprehensive maps of cell-cell interactions, elucidating the complex communication network inside the testicular microenvironment at particular developmental stages. Moreover, by facilitating comparisons of interactions among various cell types at different stages, the database permits examining alterations that transpire during critical transitions in spermatogenesis. HumanTestisDB, available at https://shalab.njmu.edu.cn/humantestisdb, offers vital insights into testicular transcriptomics and interactions, serving as an essential resource for advancing research in reproductive biology.
