## Supplementary material for "HumanTestisDB: A Comprehensive Atlas of Testicular Transcriptomics and Cellular Interactions": Table S1

### Sheet: Sheet1
Table S1 Detailed Information on data utilized by HumanTestisDB.
Accession	Age	Literature	Sequencing platform
GSE120508 (Gene Expression Omnibus, GEO)	17, 24, 25 years old (Y17,Y24,Y25)	The adult human testis transcriptional cell atlas	10x Genomics
GSE109037 (Gene Expression Omnibus, GEO)	34, 36, 43, 49 years old (Y34,Y36,Y43,Y49)	The Mammalian Spermatogenesis Single-Cell Transcriptome, from Spermatogonial Stem Cells to Spermatids	10x Genomics
GSE124263 (Gene Expression Omnibus, GEO)	2, 7 days postbirth and 37, 42 years old (D2,D7,Y37,Y42)	The Neonatal and Adult Human Testis Defined at the Single-Cell Level	10x Genomics
GSE134144 (Gene Expression Omnibus, GEO)	7, 11, 13, 14 years old (Y7,Y11,Y13,Y14)	The Dynamic Transcriptional Cell Atlas of Testis Development during Human Puberty	10x Genomics
GSE153819 (Gene Expression Omnibus, GEO)	gestational ages of 17 weeks and 3 days, 18 weeks and 0 days, 18 weeks and 5 days (W17D3,W18D0,W18D5)	Reconstitution of prospermatogonial specification in vitro from human induced pluripotent stem cells	10x Genomics
GSE149512 (Gene Expression Omnibus, GEO)	2, 5, 8, 11 years old (Y2,Y5,Y8,Y11)	Single-cell analysis of developing and azoospermia human testicles reveals central role of Sertoli cells	10x Genomics
GSE143356 (Gene Expression Omnibus, GEO)	6, 7, 8, 12, 15, 16 weeks postfertilization (W6,W7,W8,W12,W15,W16)	Single-cell analysis of the developing human testis reveals somatic niche cell specification and fetal germline stem cell establishment	10x Genomics
GSE161617 (Gene Expression Omnibus, GEO)	5 months postbirth(M5)	Single-cell analysis of the developing human testis reveals somatic niche cell specification and fetal germline stem cell establishment	10x Genomics
HRA008838 (Genome Sequence Archive, GSA)	gestational ages of 22 weeks, 25 weeks(Twins) (W22,W25A,W25B)	-	10x Genomics
