## Supplementary material for "HumanTestisDB: A Comprehensive Atlas of Testicular Transcriptomics and Cellular Interactions": Table S2

### Sheet: Sheet 1
Table S2 Differentially expressed genes of undifferentiated Spermatogonia in Figure S4B.
gene	group1	group2	pct.1	pct.2	p_val_adj	avg_log2FC	TF	SP	Enzyme
ZNF428	Undiff1	others	0.898	0.907	0	1.06854
C19orf84	Undiff1	others	0.628	0.27	0	1.40417
SRRT	Undiff1	others	0.629	0.352	1.57998e-278	1.1304
PIWIL4	Undiff1	others	0.552	0.216	1.91583e-274	1.01293
RGS14	Undiff1	others	0.513	0.205	4.03902e-249	0.910451
MSL3	Undiff1	others	0.67	0.408	3.6683e-225	0.930164	TF cofactor
EGR4	Undiff1	others	0.525	0.246	3.7901e-219	0.871258	TF
ST3GAL4	Undiff1	others	0.522	0.255	2.60284e-214	0.949733		SurfaceProtein	Transferases;Transferases(Glycosyltransferases)
MORC1	Undiff1	others	0.648	0.419	1.98023e-212	1.09488
RAC3	Undiff1	others	0.736	0.659	3.37933e-210	0.973905
DUSP5	Undiff1	others	0.69	0.534	1.07577e-195	0.946641			Hydrolases;Hydrolases(Acting on ester bonds)
PODXL2	Undiff1	others	0.77	0.703	1.64278e-190	0.832419		SurfaceProtein
GARS	Undiff1	others	0.73	0.607	2.53044e-183	0.839945
ACAD11	Undiff1	others	0.252	0.051	3.04667e-171	0.686729
BRD2	Undiff1	others	0.744	0.677	3.97548e-162	0.761917	TF cofactor
FSD1	Undiff1	others	0.583	0.404	4.39311e-153	0.919993
MAGEB2	Undiff1	others	0.752	0.724	3.92733e-147	0.817818
SH2B2	Undiff1	others	0.455	0.244	1.3876e-126	0.652166
SURF2	Undiff1	others	0.734	0.74	1.92094e-122	0.703058
KLC3	Undiff1	others	0.443	0.232	1.88165e-120	0.604306
APBB1	Undiff1	others	0.451	0.25	2.84413e-120	0.621414	TF cofactor
BAIAP2	Undiff1	others	0.56	0.404	3.66839e-120	0.762027
SYCP1	Undiff1	others	0.401	0.195	9.48415e-120	0.698878
RPL22L1	Undiff1	others	0.674	0.556	2.67135e-119	0.741911
HMGB2	Undiff1	others	0.727	0.653	4.98124e-117	0.693864	TF
RPN2	Undiff1	others	0.716	0.673	4.74965e-110	0.669825		SurfaceProtein
PHGDH	Undiff1	others	0.572	0.413	2.16747e-105	0.65868			Oxidoreductases;Oxidoreductases(Acting on the CH-OH group of donors)
PPP6R1	Undiff1	others	0.589	0.434	3.07029e-105	0.660281
HYAL2	Undiff1	others	0.614	0.508	7.95933e-105	0.694767	TF cofactor	SurfaceProtein	Hydrolases;Hydrolases(Glycosylases)
RBM25	Undiff1	others	0.807	0.77	1.46377e-103	0.587986
FIP1L1	Undiff1	others	0.729	0.684	2.69165e-102	0.612748
LIN7B	Undiff1	others	0.709	0.678	6.96653e-102	0.731452
CEP131	Undiff1	others	0.484	0.299	2.56133e-98	0.586412
MIF4GD	Undiff1	others	0.499	0.336	1.45849e-96	0.618386
ANXA11	Undiff1	others	0.673	0.627	1.93836e-96	0.647536
ZBTB43	Undiff1	others	0.657	0.545	1.30822e-95	0.652721	TF
SMARCB1	Undiff1	others	0.713	0.748	6.74446e-89	0.767446	TF cofactor
CPVL	Undiff1	others	0.697	0.599	1.75173e-87	0.615308		SurfaceProtein
ANXA7	Undiff1	others	0.563	0.431	2.46715e-86	0.596969
SLC41A3	Undiff1	others	0.559	0.439	1.46113e-84	0.600888
MAPK3	Undiff1	others	0.5	0.347	1.66531e-84	0.611183			Transferases;Transferases(Transferring phosphorus-containing groups)
AREG	Undiff1	others	0.512	0.358	1.76482e-84	0.617094		SurfaceProtein
USP11	Undiff1	others	0.717	0.682	5.02025e-84	0.588347
CNN1	Undiff1	others	0.537	0.4	9.88297e-82	0.585999
NUDT14	Undiff1	others	0.633	0.549	9.89773e-82	0.655777
STK31	Undiff1	others	0.812	0.75	7.31117e-81	0.58927
RRBP1	Undiff1	others	0.715	0.656	2.60972e-77	0.716772
SNAPC2	Undiff1	others	0.589	0.5	2.71111e-77	0.592198	TF cofactor
NOP53	Undiff1	others	0.628	0.587	2.11161e-76	0.697008
ERCC3	Undiff1	others	0.458	0.302	2.21728e-76	0.585179	TF cofactor		Hydrolases;Hydrolases(Acting on acid anhydrides)
HPF1	Undiff1	others	0.352	0.197	4.25938e-72	0.61729
ANKRD12	Undiff1	others	0.745	0.673	8.41514e-71	0.73313
CENPF	Undiff1	others	0.566	0.458	7.46056e-54	0.657719	TF cofactor
UHMK1	Undiff1	others	0.47	0.349	2.58571e-52	0.638631
DYRK1A	Undiff1	others	0.432	0.309	1.55468e-47	0.647056
RACK1	Undiff1	others	0.682	0.692	8.10508e-44	0.659109
LRRIQ1	Undiff1	others	0.394	0.289	8.91582e-36	0.59721
MT-ND6	Undiff1	others	0.465	0.372	2.83225e-33	0.672481			Oxidoreductases;Oxidoreductases(Acting on NADH or NADPH)
EEF1A1	Undiff2	others	0.99	0.895	2.36347e-290	1.14865		SurfaceProtein	Hydrolases;Hydrolases(Acting on acid anhydrides)
RPL7A	Undiff2	others	0.984	0.909	4.79273e-219	0.97288
RPS3A	Undiff2	others	0.996	0.947	2.0158e-214	0.801381
RPL3	Undiff2	others	1	0.981	1.44734e-212	0.709791		SurfaceProtein
NANOS2	Undiff2	others	0.434	0.096	2.23457e-212	0.852037
RPS19	Undiff2	others	0.998	0.959	3.92627e-162	0.640943
RPS27	Undiff2	others	0.997	0.975	5.06972e-134	0.687629
CIRBP	Undiff2	others	0.868	0.643	6.00241e-114	0.772819
RPS14	Undiff2	others	0.985	0.915	2.48622e-112	0.599914
CKS1B	Undiff2	others	0.815	0.569	2.33791e-102	0.645918
HNRNPA1	Undiff2	others	0.935	0.798	5.86401e-95	0.60857
SLC25A6	Undiff2	others	0.861	0.629	6.99278e-94	0.662864
DND1	Undiff2	others	0.747	0.453	5.52079e-87	0.635262
ALKBH7	Undiff2	others	0.799	0.585	2.59293e-84	0.632727
RTCB	Undiff2	others	0.745	0.479	1.1411e-79	0.629873
ATP5G2	Undiff2	others	0.349	0.214	1.45397e-30	0.704799
C14orf166	Undiff2	others	0.349	0.214	4.52978e-30	0.683721
ATP5A1	Undiff2	others	0.348	0.215	1.57598e-28	0.732854
SERPINE2	Undiff3	others	0.838	0.653	1.77751e-230	0.969722		SurfaceProtein
CCNI	Undiff3	others	0.978	0.912	3.22451e-191	0.603926
ACTG1	Undiff3	others	0.984	0.922	9.13138e-165	0.637197
GNAS	Undiff3	others	0.887	0.72	4.71005e-135	0.675733
HES4	Undiff3	others	0.551	0.284	4.12062e-133	0.750834	TF
GSTP1	Undiff3	others	0.75	0.54	9.08137e-130	0.674305			Transferases;Transferases(Transferring alkyl or aryl groups, other than methyl groups)
HIST1H4C	Undiff3	others	0.911	0.709	2.65982e-129	0.696343
SPINK2	Undiff3	others	0.744	0.534	1.72623e-122	0.653815
GUK1	Undiff3	others	0.838	0.71	3.81299e-117	0.662628			Transferases;Transferases(Transferring phosphorus-containing groups)
TXNRD1	Undiff3	others	0.574	0.347	2.11507e-110	0.689599			Oxidoreductases;Oxidoreductases(Acting on a sulfur group of donors)
MIF	Undiff3	others	0.881	0.743	7.20094e-109	0.627762			Isomerases;Isomerases(Intramolecular oxidoreductases)
NPW	Undiff3	others	0.619	0.395	1.0447e-106	0.717713
DLK1	Undiff3	others	0.774	0.626	2.96952e-101	0.606393
FTL	Undiff3	others	0.911	0.814	3.49617e-98	0.624488
DPPA2	Undiff3	others	0.559	0.399	1.09572e-71	0.598558	TF cofactor
PTMA	Undiff4	others	0.986	0.942	0	0.854219
PFN1	Undiff4	others	0.925	0.677	0	1.08397		SurfaceProtein
ASB9	Undiff4	others	0.702	0.168	0	1.83365
CST3	Undiff4	others	0.926	0.741	3.71797e-283	0.968321
NANOS3	Undiff4	others	0.362	0.063	8.52271e-283	0.776724
CITED2	Undiff4	others	0.512	0.161	1.20233e-250	0.868004	TF cofactor
NME4	Undiff4	others	0.566	0.212	1.2279e-244	0.851332			Transferases;Transferases(Transferring phosphorus-containing groups)
TMA7	Undiff4	others	0.962	0.902	7.44403e-210	0.608329
TBCB	Undiff4	others	0.843	0.67	1.20444e-206	0.805877
C12orf75	Undiff4	others	0.779	0.583	1.29736e-206	1.0762
L1TD1	Undiff4	others	0.691	0.371	1.46887e-201	0.929411
BRK1	Undiff4	others	0.815	0.585	3.3712e-201	0.83132
CFL1	Undiff4	others	0.895	0.748	1.43871e-195	0.764621
LSM5	Undiff4	others	0.812	0.572	1.4505e-195	0.799701
ERGIC3	Undiff4	others	0.66	0.37	1.17573e-187	0.8391
RPL10A	Undiff4	others	0.932	0.811	2.52617e-184	0.755721
POLR2L	Undiff4	others	0.875	0.694	3.58945e-184	0.791046
TLE1	Undiff4	others	0.809	0.619	1.27312e-174	0.782572	TF cofactor
PPDPF	Undiff4	others	0.892	0.72	3.65184e-174	0.747109
CIRBP	Undiff4	others	0.823	0.623	1.45471e-171	0.809226
RPL41	Undiff4	others	0.986	0.892	8.50177e-170	0.800493
GPX4	Undiff4	others	0.88	0.703	4.65862e-169	0.76579			Oxidoreductases;Oxidoreductases(Acting on a peroxide as acceptor)
RPS15	Undiff4	others	0.985	0.916	1.7178e-161	0.588762		SurfaceProtein
TRAPPC1	Undiff4	others	0.423	0.151	1.92246e-161	0.605878
ANP32B	Undiff4	others	0.85	0.694	1.00569e-160	0.688838	TF cofactor
ZNHIT3	Undiff4	others	0.627	0.361	1.2483e-152	0.735697
OST4	Undiff4	others	0.904	0.779	2.17682e-152	0.646782
TRAPPC6A	Undiff4	others	0.629	0.353	8.08448e-152	0.695506
FTL	Undiff4	others	0.945	0.805	2.48986e-150	0.654681
SMS	Undiff4	others	0.882	0.752	2.37183e-146	0.625366			Transferases;Transferases(Transferring alkyl or aryl groups, other than methyl groups)
TSTD1	Undiff4	others	0.604	0.319	5.10317e-146	0.677545
PEBP1	Undiff4	others	0.752	0.499	1.8308e-144	0.69674
LYPLA1	Undiff4	others	0.918	0.819	2.04651e-143	0.585402			Hydrolases;Hydrolases(Acting on ester bonds)
PABPC4	Undiff4	others	0.867	0.758	1.31395e-142	0.788408
PTGES3	Undiff4	others	0.893	0.767	1.64438e-141	0.614133
NDUFA11	Undiff4	others	0.595	0.318	4.18356e-139	0.692743			Oxidoreductases;Oxidoreductases(Acting on NADH or NADPH)
SRSF9	Undiff4	others	0.831	0.724	5.53641e-139	0.669097
RPL27A	Undiff4	others	0.938	0.813	9.93941e-136	0.641201		SurfaceProtein
CYC1	Undiff4	others	0.622	0.372	9.11234e-134	0.675718			Oxidoreductases;Oxidoreductases(Acting on diphenols and related substances as donors)
UQCR11	Undiff4	others	0.769	0.536	1.45063e-132	0.669015			Oxidoreductases;Oxidoreductases(Acting on diphenols and related substances as donors)
UQCR10	Undiff4	others	0.839	0.668	6.74805e-132	0.647228			Oxidoreductases;Oxidoreductases(Acting on diphenols and related substances as donors)
RPL7	Undiff4	others	0.935	0.846	6.72965e-130	0.587202
MAGEA4	Undiff4	others	0.783	0.592	1.17795e-126	0.764563
PNRC1	Undiff4	others	0.685	0.439	4.27153e-126	0.676658	TF cofactor
DYNLT1	Undiff4	others	0.769	0.561	4.65102e-122	0.658922
FAM25G	Undiff4	others	0.362	0.138	2.90686e-121	0.719497
SSU72	Undiff4	others	0.748	0.56	4.28789e-121	0.641037	TF cofactor
NDUFS7	Undiff4	others	0.648	0.397	5.21993e-119	0.616535			Oxidoreductases;Oxidoreductases(Acting on NADH or NADPH)
EIF4A2	Undiff4	others	0.856	0.698	1.73411e-118	0.631845
PTS	Undiff4	others	0.646	0.411	3.92997e-117	0.626225			Lyases;Lyases(Carbon-oxygen lyases)
RAB11B	Undiff4	others	0.584	0.349	2.58273e-115	0.650828
EID1	Undiff4	others	0.661	0.421	5.14817e-114	0.639441	TF cofactor
WDR83OS	Undiff4	others	0.545	0.296	6.34963e-113	0.591265
LAMTOR4	Undiff4	others	0.778	0.586	2.35319e-112	0.594076
TMEM219	Undiff4	others	0.785	0.594	2.50903e-112	0.598037
PSMG4	Undiff4	others	0.597	0.357	1.07431e-107	0.613865
AURKAIP1	Undiff4	others	0.702	0.491	1.44226e-107	0.628309	TF cofactor
ARF5	Undiff4	others	0.645	0.435	1.2207e-97	0.593133
HIST1H1A	Undiff4	others	0.31	0.12	6.79834e-94	0.638911
UXS1	Undiff4	others	0.756	0.618	2.86301e-93	0.603321			Lyases;Lyases(Carbon-carbon lyases)
SPINK2	Undiff4	others	0.724	0.542	1.10516e-86	0.599067
GNG5	Undiff4	others	0.741	0.581	2.12727e-84	0.636353
EIF4A1	Undiff4	others	0.838	0.682	1.45982e-81	0.595604
SNHG29	Undiff4	others	0.392	0.22	6.83722e-63	0.622537
BUD23	Undiff4	others	0.599	0.526	4.58762e-57	0.794422			Transferases;Transferases(Transferring one-carbon groups)
WBSCR22	Undiff4	others	0.283	0.205	4.99776e-24	0.919584
GPX1	Undiff4	others	0.283	0.205	1.47585e-19	0.590312			Oxidoreductases;Oxidoreductases(Acting on a peroxide as acceptor)
