## Supplementary material for "HumanTestisDB: A Comprehensive Atlas of Testicular Transcriptomics and Cellular Interactions": Table S3

### Sheet: Sheet1
Table S3 Key genes linked to functional biological events in spermiogenesis, as identified in the dynamic gene expressions of Figure S6C.
Event	Keywords	C2	C3	C4	C5	C6
Sperm nucleus condensation	chromatin remodel, nuclear condensation, histone, transition protein, protamine, (de)acetylation,methylation	BRDT, DPY30, H1FOO, NUTM1	H3F3B, HDAC7, HMGN1, SUV39H2, ZNF541	BRD4, CCIN, CREB1, CXXC5, H2AFY, SMYD2, SPIN1, SUN3	PRM1, TNP1, TNP2, SPANXD, SPANXB1, SPANXC	PRM2, TSSK6
Acrosome formation	golgi, endosome, lysosome, acrosome, vesicle trafficking, protein sorting, endocytosis, exocytosis	ARFGEF3, GOLGA4, MARCH11, NPC2, REEP5, TBC1D15	AP1G1, COPB2, DYM, EQTN, ERGIC2, EXOC6B, IZUMO2, KIAA1033, KIAA1107, NRXN1, OCRL, PIK3C3, SAR1B, SPACA1, SPATA9, STXBP6, TRAPPC11, UNC13C	ACRV1, PDCL2, SPACA3, SPACA4, AKTIP, AP5M1, ATP6V1A, ATP6V1C1, C2CD5, CAST, CHIC2, CHMP5, KLHL20, LAPTM4A, RAB33B, S100A10, SCOC, SNX31, TANGO6, VOPP1, VPS4B	ABCC3, VPS45, GOLM1, IQCF1, RAB21	FAM71F2, HIP1
Sperm tail formation	axoneme, cilia, flagella, outer dense fiber, fibrous sheath, regulation of cell shape	ANKMY2, C11orf70, C4orf47, FSIP2, ODF3L1, WDR60	LRGUK, MAATS1, ODF3, PIH1D3	DCDC2C, IFT172, PIBF1, PKD1, PKHD1, TEKT5, TROVE2, TXNDC2, PALMD, SUN5		CABS1, OAZ3
Protein ubiquitination	ubiquitin-activating enzyme, ubiquitin-conjugating enzyme, ubiquitin ligase, deubiquitinating enzyme	DTX2, RNF149	FEM1B, FILIP1, RNF14 ,RNF148, RNF175, RNF217, TPP2	ASB17, COMMD3, FBXW12, G2E3, HECW1, KBTBD12, KBTBD7, LNX1, LTN1, MARCH8, MKRN2, OTUB2, PJA1, RNF125, RNF151, RNFT1, TRIM11, TRIM42, TRIML1, ZZEF1	FBXO39, UBE2J1, USP35	SH3RF2
Sperm function	fertilization, sperm capacitation, hyperactivation, progressive motility, maintenance of sperm motility, sperm migration, sperm-egg interaction		ADAM7, EFCAB9, EPSTI1, HGF, MBD3L1, OR4M1, PRSS55, TMEM262, TSSK4	CD46, MMEL1, SPATA12, SPATA25, SPATA31D3, SPATA31D4, SPATA31E1, TNFAIP6, CST8, RSBN1L		FUNDC2, PAQR7
Cytoskeleton	microfilament, actin, myosin, microtubule, kinesin, dynein, intermediate filament, keratin, desmin, lamin, sarcomere, centrosome, centriole, scaffolding protein	DYNC2LI1, LIMCH1, LRRC39, MYRIP, SLAIN1	ANLN, CCDC68, CEP135, CTNNA2, DIAPH3, EPS8, FERMT2, MAP7, MYH3, NEBL, NEDD1, SPG20, TJP3	CLIP4, HOOK3, KIF21A, KIF5C, MAPRE3, MITD1, S100A8, SAXO1, TEPP, TEX33, TEX43, TTLL2, TUBB6, ACTRT3, AFAP1L1, CALD1, CDC42SE1, DYNLT3, MTPN, PHACTR1, TES, WASF3, MYBPC3, DES, KRT15, LMNB2	CAPZA3, TEX37, CCSER2, CEP170, MAPT, TUBA4A, TEX35, MPP3, S100A11	FSCN3
Cell adhesion	cadherin, immunoglobulin, claudin, focal adhesion, junctional plaque	CDH18, CD19	CHN2, CLDN12, CNTN4, GCA, MAGI1, MDGA2, MEGF11, PCDH15, UNC5D, UTRN	ARAP2, CCDC141, CCDC80, CD44, CTNNA3, ITGA10, JUP, KIAA0319, LAMA4, NID2
